# Long-distance dispersal drives global tropical distributions in a widespread moth lineage (Lepidoptera: Limacodidae)

**DOI:** 10.64898/2026.05.16.724310

**Authors:** Tabitha R. Taberer, Marianne Espeland, Sebastian Martin, Tim Coulson, Sonya M. Clegg

**Affiliations:** Department of Biology, University of Oxford, Life and Mind Building, Oxford, South Parks Road, OX1 3EL, UK; African Natural History Research Trust, Street Court, Kingsland, Leominster, HR6 9QA, UK; Leibniz Institute for the Analysis of Biodiversity Change, Museum Koenig, Adenauerallee 127, 53113 Bonn, Germany

**Keywords:** Global tropics, Limacodinae, Museum specimens, Pantropical, Whole genome sequencing

## Abstract

Understanding how global biodiversity patterns arise is a central theme of biogeography, with contemporary theory recognising the roles of both dispersal and vicariance. Genera that are broadly distributed can provide important systems for disentangling the relative influence of these processes across evolutionary timescales. However, many lesser-studied groups, particularly those in the tropics, lack a densely sampled phylogeny which hinders robust inference of their evolutionary and biogeographic history. This study investigates the global diversification and systematics of the putative pantropical moth genus *Parasa* Moore (Lepidoptera: Limacodidae), with the aim of assessing the relative importance of dispersal and vicariance in shaping its distribution. Medium-coverage whole genome sequencing of specimens predominantly from museum collections were used to generate a globally sampled time-calibrated phylogeny of *Parasa* and associated genera (the *Parasa*-complex). Ancestral range estimation analyses were employed to infer geographical origins and possible dispersal times between bioregions. The *Parasa*-complex originated in Africa in the late Oligocene (∼24 Ma) and, through a series of long-distance dispersal events during the early-mid Miocene, expanded into Asia (∼23 Ma) and the Americas (∼21 Ma). Across all regions, dispersal was the dominant process shaping present-day distributions, with a limited role of vicariance in some subregions. Phylogenetic analyses further demonstrated that *Parasa* is not a monophyletic genus, with multiple independent lineages contributing to its apparent pantropical distribution. These findings highlight a central role of long-distance dispersal in generating certain global distributions. The results support a dynamic model of range evolution involving rapid Miocene dispersal and subsequent regional diversification. In addition, the non-monophyly of *Parasa* requires substantial taxonomic revision, underscoring the importance of robust phylogenetic frameworks for interpreting global biodiversity patterns.
