## Supplementary material for "Long-distance dispersal drives global tropical distributions in a widespread moth lineage (Lepidoptera: Limacodidae)": Table S1

### Sheet: Sheet1
										Extraction	Sequencing	SPADES de novo assembly					BUSCO gene recovery
Subfamily	Genus	species	Outgroup/ingroup	Bioregion	Subregion	Collection	Unique ID	Label data	Storage method at extraction	DNA yield (ng/ul)	Number of raw reads	Number of scaffolds	Maximum scaffold length (bp)	Average scaffold length (bp)	Total assembly size (bp)	N50	Complete	(single)	(duplicate)	Fragmented	Missing
Limacodinae	Acharia	stimulea	Ingroup	Americas	Nearctic	USNM	USNMENT01918210	USA, MD: Montgomery Co. C&O Canal Natl. Hist. Park, Carderock, 160 ft, 38 58' 24" N, 77 11' 56" W, 24 June 2006, JA Lewis	Dry, pinned, mounted	34.4	80869536	323820	42430	1972.8	638830729	3824	2936	2896	40	1071	1279
Limacodinae	Adoneta	spinuloides	Ingroup	Americas	Nearctic	USNM	USNMENT01918207	USA, MD, Worcester Co, Nassawango Preserve, 24.VII.89, J.Glaser	Dry, pinned, mounted	23.9	42987864	842284	18642	861.11	725298780	1606	1206	1186	20	1088	2992
Limacodinae	Aergina	hilaris	Ingroup	Asia	East Asia and Indomalaya	ZSM	/	Pakistan, Prov. NW-Frontier, 15 km SW of Murree, 790m, 3.viii.1998 leg. Tibor Csõvári & László Mikus	Dry, pinned, mounted	11.4	137441948	501980	34602	1881.89	944671348	3588	2423	2386	37	1170	1693
Limacodinae	Caiella	pygmy	Ingroup	Asia	East Asia and Indomalaya	ZSM	/	Taiwan, Prov. Nantou, 3100m, Hohuanshan Exp Station, 24°09'N, 121°17'E, 15-16.ix.1999, leg. G. Csorba and B. Herczig	Dry, pinned, mounted	24.3	84501692	1982802	27941	620.243	1229820022	1325	600	590	10	840	3846
Limacodinae	Circeida	argentifascia	Ingroup	Asia	East Asia and Indomalaya	ZSM	/	China / Sichuan, Qingcheng Mts., 60 km W Chengdu, 1200 m, 15-25.VIII.2004, leg. S. Murzin	Dry, pinned, mounted	7.35	148614160	523204	40135	1565.21	818923692	3362	2829	2784	45	1140	1317
Dalcerinae	Dalcera	abrasa	Outgroup	Americas	Neotropic	ZSM	/	Peru, prov. Huanuco, Yuyapichis, Faz. Tropical, S 09° 37'; W 74° 56', June 2013, 210 m, leg. A. Eichinger	Dry, pinned, mounted	43.9	70082144	305476	40298	1611.95	492412861	2973	2422	2376	46	1124	1740
Dalcerinae	Dalcera	canescens	Outgroup	Americas	Neotropic	ZSM	/	Peru (N), Prov. San Martin Mina de Sal, 1400 m, 2007, leg. Reiner Marx	Dry, pinned, mounted	41.9	83803894	468578	671066	1277.35	598536360	2489	2275	2156	119	1026	1985
Limacodinae	Delorhachis	tommasoi	Ingroup	Afrotropics	Africa	ANHRT	ANHRTUK00240212	Republic of Congo, 341m, Sangha Prov., Noubale-Ndoki National Park, Bomassa camp (secondary Forest), 02°12'36.9"N, 16°11'30.2"E, 10-16.x.2022, Derozier, V., Fouka B., Kirk-Spriggs, A., Takano, H., Leg, ANHRT.2022.14	Ethanol	38.3	65170866	1413930	25964	630.202	891061785	1411	1390	1361	29	1073	2823
Limacodinae	Euclea	urba	Ingroup	Americas	Neotropic	USNM	USNMENT01918204	Costa Rica, Voucher: D.H.Janzen & W.Hallwachs, DB: http://janzen.sas.upenn.edu Area de Conservación Guanacaste, 14-SRNP-35110	Dry, pinned, mounted	30.6	85059768	529791	30758	1216.61	644549617	2327	2346	2306	44	1158	1782
Limacodinae	Hilipoda	gravidipes	Ingroup	Afrotropics	Africa	ANHRT	ANHRTUK00033572	Ivory Coast, 259m, Kakpin Village, Comoe 0, Open forest, 08°39'07"N, 03°46'58.8"W, 27.vi-02.vii.2015, Aristophanous, M., Moretto, P., Ruzzier, E., ANHRT:2017.14	Dry, pinned, mounted	33	64090536	1086809	17519	624.863	679106793	1318	1136	1106	30	1078	3072
Limacodinae	Laphridia	francesca	Ingroup	Asia	East Asia and Indomalaya	ZSM	/	Thailand, Changwat Nan, 30km E of Pua, 1700m, 6.iv.1998, leg. Tibor Csövári & Pál Stéger	Dry, pinned, mounted	4.24	120332802	1099177	10495	483.684	531654870	921	321	318	3	537	4428
Limacodinae	Latoia	canescens	Ingroup	Afrotropics	Africa	ANHRT	ANHRTUK00010334	Zambia, 1340m, Jiwundu Swamp, S11°51'54", E25°33'20", 21-24.XI.14, leg. Smith, R. & Takano, H., ANHRT:2017.12	Dry, pinned, mounted	36.6	60590806	1083586	23488	674.352	730718069	1528	894	872	22	950	3442
Limacodinae	Latoia	intermissa	Ingroup	Afrotropics	Africa	ANHRT	ANHRTUK00256144	Mozambique, 22m, Maputo Special Reserve West Gate (Sand Forest), 26°30'14.2"S, 32°42'59.6"E, 13-15.ii.2018, MV Light Trap, Laszlo, G., Mulvaney, L., Smith, L., leg. ANHRT:2018.2	Dry, pinned, mounted	37.8	63452786	1185673	18153	614.786	728934851	1299	1152	1132	20	1067	3067
Limacodinae	Latoia	kakamegae	Ingroup	Afrotropics	Africa	ANHRT	ANHRTUK00240213	Republic of Congo, 372m, Sangha Prov., Noubale-Ndoki National Park, Mbeli camp (Gilbertiodendron Forest), 02°14'23.8"N, 16°23'52.1"E, 1-10.x.2022, Derozier, V., Fouka B., Kirk-Spriggs, A., Takano, H., Leg, ANHRT.2022.14	Ethanol	42.2	48229974	946614	21461	556.605	526889653	1201	853	832	21	936	3497
Limacodinae	Latoia	urda	Ingroup	Afrotropics	Africa	ANHRT	ANHRTUK00259095	Ivory Coast, 60m, Parc National d'Azagny, entrée Sonaye (secondary forest), 05°14'32"N, 04°48'05"W, 25-28.xi.2021, Moretto, P., Mulvaney, L., Takano, H. leg, ANHRT:2021.8	Dry, pinned, mounted	49.2	60738754	1171666	23915	667.473	782055839	1477	1162	1141	21	1071	3053
Limacodinae	Latoia	viridifascia	Ingroup	Afrotropics	Africa	ANHRT	ANHRTUK00293331	Republic of Congo, 352m, Sangha Prov., Noubale-Ndoki National Park, Ndoki formation, 02°12'47.7"N, 16°23'45.8"E, 29.ix-1.x.2022, Derozier, V., Fouka B., Kirk-Spriggs, A., Takano, H., Leg, ANHRT.2022.14	Dry, pinned, mounted	34.8	57021164	1107428	23024	518.417	574109080	1137	1016	997	19	961	3309
Limacodinae	Latoia	vitilena	Ingroup	Afrotropics	Africa	ANHRT	ANHRTUK00086744	Ivory Coast, 1171m, Mt. Tonkoui Peak, 07°27'15.2"N, 07°38'12.5"W, 3-7.v.2017, Aristophanous, A., Aristophanous, M., Geiser, M., Moretto, P., leg. ANHRT:2017.25	Dry, pinned, mounted	32.9	67955156	921252	197569	849.379	782491693	1710	1521	1497	24	1128	2637
Limacodinae	Latoia	vivida	Ingroup	Afrotropics	Africa	ANHRT	ANHRTUK00255824	Mozambique, 22m, Maputo Special Reserve West Gate (Sand Forest), 26°30'14.2"S, 32°42'59.6"E, 13-15.ii.2018, MV Light Trap, Laszlo, G., Mulvaney, L., Smith, L., leg. ANHRT:2018.2	Dry, pinned, mounted	37	65479762	823182	17913	583.677	480472201	1175	917	906	11	906	3463
Limacodinae	Latoia	albifrons	Ingroup	Afrotropics	Madagascar	ANHRT	ANHRTUK00234473	Madagascar, 918m, Centre ValBio, Ranomafana Forest, 21°15'13.65"S, 47°25'19.50"E, 15-16.x.2017, Safian, Sz. Leg, ANHRT:2018.24	Dry, pinned, mounted	37.2	56527424	955595	21214	811.412	775380786	1838	1758	1727	31	1164	2364
Limacodinae	Latoia	lemuriensis	Ingroup	Afrotropics	Madagascar	ANHRT	ANHRTUK00234469	Madagascar, 918m, Centre ValBio, Ranomafana Forest, 21°15'13.65"S, 47°25'19.50"E, 15-16.x.2017, Safian, Sz. Leg, ANHRT:2018.24	Dry, pinned, mounted	34.3	59361740	973629	23338	724.77	705656922	1575	1568	1547	21	1175	2543
Limacodinae	Letois	latistriga	Ingroup	Afrotropics	Africa	ANHRT	ANHRTUK00092251	Zambia, 1452m, Lungu Forest Reserve, 20km N. of Mbala, Northern Province, 08°42'27"S, 31°16'34"E, 6-9.v.2019, MV Light Trap, Derozier, V., Laszlo, G., Miles, W., leg. ANHRT:2019.12	Dry, pinned, mounted	29.1	65805822	840135	21776	965.244	810935267	2147	2047	2010	37	1204	2035
Limacodinae	Melinaria	repanda	Ingroup	Asia	East Asia and Indomalaya	ZSM	/	China, Prov. W-Yünnan Xishuangbanna Dai auton.pref., Puwen, 30km SSW Simao, 900m, 22'30''N, 100'02''E, 16.3.-10.4.2000, lg. Brechlin's loc.coll	Dry, pinned, mounted	30.1	105627226	1461531	214119	355.208	519148073	800	294	271	23	375	4617
Limacodinae	Monoleuca	semifascia	Ingroup	Americas	Nearctic	USNM	USNMENT01918208	USA, MD, Worcester Co, Pocomoke St For, 29.VI.93, J.Glaser	Dry, pinned, mounted	13.7	62076692	925727	16918	355.783	329358109	782	80	77	3	264	4942
Limacodinae	Nephelimorpha	snelleni	Ingroup	Asia	East Asia and Indomalaya	ZSM	/	Thailand, Prov. Chumphon, cca. 5 km S of Phato, 155 m, 09°46.075N, 98°46.992E, 02.XI.2007, leg. Swen Löffler	Dry, pinned, mounted	6.36	100205624	3408107	16907	332.14	1131968321	1509	1511	1488	23	1218	2557
Limacodinae	Paraclea	pretiosa	Ingroup	Americas	Neotropic	ZSM	/	Brazil, Bahia, env. Camacan(SB), 800 m, 15°25'S, 39°34'W, September 2011, leg. Hubert Thöny	Dry, pinned, mounted	35.5	52658708	1409855	17775	651.895	919076785	1503	1532	1502	30	1155	2599
Limacodinae	Parasa	ananii	Ingroup	Afrotropics	Africa	ANHRT	ANHRTUK00174500	Cameroon, 900m, North Region, Wack (La Falaise), 07°40'16.5"N, 13°33'18.4"E, 2-21.x.2018 General Coll., Safian, Sz., Simonics, G. Leg. ANHRT:2018.36	Dry, pinned, mounted	42.6	56844216	1161155	17336	556.447	646121214	1123	842	822	20	983	3461
Limacodinae	Parasa	carnapi	Ingroup	Afrotropics	Africa	ANHRT	ANHRTUK00135809	Zambia, 1400m, Hillwood, Ikelenge (Miombo/Riverine forest mosaic), 11°16'02"S, 24°18'59"E, 23-30.xi.2019, Bashford, M., Miles, W., Mulvaney, L., Smith, R. leg. ANHRT:2019.25	Dry, pinned, mounted	43	56076542	1106184	16910	510.129	564296903	1076	912	895	17	890	3484
Limacodinae	Latoia	epsteini	Ingroup	Afrotropics	Africa	ANHRT	ANHRTUK00378900	Zambia, 1570m, Muchinga Prov., Makutu Mts., gully at foot of main ridge, 10°27'27"S, 33°12'51"E, 02-04.xii.2023, actinic light trap. Bashford, M., Collins, A., Laszlo, G., Morgan, L., Volynkin, A. leg. ANHRT:2024.3	Dry, pinned, mounted	40.1	62865856	990449	16906	669.808	663411129	1277	1294	1271	23	1063	2929
Limacodinae	Parasa	cf. tamara	Ingroup	Afrotropics	Africa	ANHRT	ANHRTUK00180075	Guinea, 1413m, Dalaba, Foret de Goubel, 10°39'27"N, 12°15'44"W, 10-18.ix.2019, MV light trap, Geiser, M., Leno, M., Koivagui, S., Miles, W., Mulvaney, L., Safian, Sz. Leg. ANHRT:2019.19	Dry, pinned, mounted	39	22156748	957140	17003	371.898	355958211	811	164	160	4	368	4754
Limacodinae	Parasa	euchlora	Ingroup	Afrotropics	Africa	ANHRT	ANHRTUK00090826	Togo, 505m, Fazao-Malfakassa National Park, Mare aux crocodiles campsite (Sudanian savannah/dry forest), 8°44'58.8"N, 0°48'51.8"E, 26.viii-7.ix.2018, light trap, Aristophanous, M., Geiser, M., Moretto, P., Sanbena, B., leg, ANHRT:2018.31	Dry, pinned, mounted	41.2	58836664	1261636	21104	508.277	641261163	1043	356	341	15	588	4342
Limacodinae	Parasa	pallida	Ingroup	Afrotropics	Africa	ANHRT	ANHRTUK00199907	Liberia, 15m, Grand Cape Mount County, Lake Piso area, 6°39'19.19"N, 11°7'71.35"W, 2-9.i.2018, MV Light Trap, Sáfián, Sz., Simonics, G. Leg. ANHRT:2017.33	Dry, pinned, mounted	51	70092436	783191	17488	897.952	703267971	1708	1555	1521	34	1147	2584
Limacodinae	Parasa	prussi	Ingroup	Afrotropics	Africa	ANHRT	ANHRTUK00117331	Togo, 415m, Fazao-Malfakassa NP., Point de vue campsite (Sudanian savannah), 8°48'50"N, 0°49'3.2"E, 16-23.viii.2018, LepiLightTrap, Aristophanous, M., Geiser, M., Moretto, P., Sanbena, B., leg. ANHRT:2018.31	Dry, pinned, mounted	30.6	64070420	1056744	16297	478.084	505212270	972	477	472	5	695	4114
Limacodinae	Parasa	semiochracea	Ingroup	Afrotropics	Africa	ANHRT	ANHRTUK00116260	Guinea, 559m, Centre Forestiére de Sérédou, Forêt Classée de Ziama, 8°22'38.05"N, 9°18'17.19"W, 29-31.iii.2019, Light Trap blended bulb (250W), Sáfián, Sz., Koivogui, S. Leg. ANHRT:2019.7	Dry, pinned, mounted	49.2	66691652	871310	28417	937.929	817226785	2247	2252	2222	30	1219	1815
Limacodinae	Parasa	trapezoidea	Ingroup	Afrotropics	Africa	ANHRT	ANHRTUK00128707	Liberia, 551m, Wetezu camp, Wonegizi Nature Reserve, Lofa County, 8°4'57.11"N, 9°34'47.86"W, 19-27.iii.2019, Light Trap Blended Bulb (250W), Sáfián, Sz., Koivogui, S. Leg. ANHRT:2019.7	Dry, pinned, mounted	41.9	63225620	970454	18660	665.714	646044819	1440	1369	1349	20	1134	2783
Limacodinae	Parasa	viridissima	Ingroup	Afrotropics	Africa	ANHRT	ANHRTUK00092810	Zambia, 1566m, Senka Hill, Mukulizi Forest Reserve, Muchinga Province, 09°05'43"S, 32°05'06"E, 1-6.v.2019, Derozier, V., Laszlo, G., Miles, W. ANHRT:2019.12	Dry, pinned, mounted	44	77396944	882642	21797	607.21	535949139	1185	955	944	11	879	3452
Limacodinae	Parasa	dusii	Ingroup	Afrotropics	Arabia	SDPC	/	N. Yemen, Hudaydah Prov., Wadi Bura, 28/iii/2009, Saldaitis leg.	Dry, pinned, mounted	3.87	12153122	628649	15421	297.446	186989032	739	22	21	1	102	5162
Limacodinae	Parasa	darma	Ingroup	Asia	East Asia and Indomalaya	ZSM	/	Central Bali, Bedugul District, Tamblingan lakes, 1250m, 08°14'S, 115°08'E, March 2005, leg. St. Jaki	Dry, pinned, mounted	52	110017260	847155	42880	1330.38	1127040404	2750	2966	2909	57	1064	1256
Limacodinae	Parasa	fidea	Ingroup	Asia	East Asia and Indomalaya	ZSM	/	Philippines, Insel Negros occ. Mt. Canlaon, W-Route via Mambucal, 600 m, X.1996 Prim. Forest leg. Dr. R. Brechlin	Dry, pinned, mounted	13.3	152105536	1094593	15125	336.447	368271986	644	77	76	1	243	4966
Limacodinae	Parasa	lepida	Ingroup	Asia	East Asia and Indomalaya	ZSM	/	China, Guangxi Dayao Shan, Jingxiu, 100km SE Liuzhou, 23'45''N, 109'45''E, 1200m, August 2005, leg. V. Siniaev & team	Dry, pinned, mounted	33.2	64644322	1700058	15149	384.821	654217365	867	263	253	10	418	4605
Limacodinae	Parasa	pastoralis	Ingroup	Asia	East Asia and Indomalaya	ZSM	/	Central Bali, Bedugul District, Tamblingan lakes, 1250m, 08°14'S, 115°08'E, April 2005, leg. St. Jaki	Dry, pinned, mounted	26.9	147722338	1219119	28275	990.426	1207447606	2254	2260	2222	38	1218	1808
Limacodinae	Parasa	chloris	Ingroup	Americas	Nearctic	Field	/	USA, Perry County, Ohio, 26.vii.2023, Coll. Diane P. Brooks (raised from ova of wild caught female)	Ethanol	110	73384300	370977	52388	1596.56	592287631	3669	2880	2837	43	1074	1332
Limacodinae	Parasa	indetermina	Ingroup	Americas	Nearctic	Field	/	USA, Cape May Point State Natural Area, New Jersey, ix.09.2023, Coll. Taberer, TR., Micheels, L.	Ethanol	78.4	59581970	556270	55067	1524.1	847808369	3502	2604	2562	42	1138	1544
Limacodinae	Parasa	cf. cuernavaca	Ingroup	Americas	Neotropic	USNM	USNMENT01918183	Costa Rica, Voucher: D.H.Janzen&W.Hallwachs, DB at http://janzen.sas.upenn.edu Area de Conservation Guanacaste COSTA RICA 17-SRNP-105661	Dry, pinned, mounted	7.06	101114674	365923	46007	1775.69	649765126	3635	2946	2905	41	1058	1282
Limacodinae	Parasa	cucumenica	Ingroup	Americas	Neotropic	ZSM	/	Brazil, Santa Catarina, S. Bento do Sul, Sierra Rio Natal, 850 m, Januar 1999, leg. Hubner Thöny	Dry, pinned, mounted	26.4	84699508	1244905	16647	424.71	528723344	903	236	233	3	502	4548
Limacodinae	Parasa	laonome	Ingroup	Americas	Neotropic	USNM	USNMENT01918195	Costa Rica, Voucher: D.H.Janzen & W.Hallwachs, DB: http://janzen.sas.upenn.edu Area de Conservación Guanacaste, 15-SRNP-41362	Dry, pinned, mounted	28.4	58926864	570896	22906	1239.09	707393952	2341	2118	2094	24	1222	1946
Limacodinae	Parasa	minuta	Ingroup	Americas	Neotropic	USNM	USNMENT01918188	Paraguay, Aroyo Tagatiya-mi, 3-5.iv.1986, Pogue y Solis	Dry, pinned, mounted	6.74	45630628	896428	14227	502.679	450615334	1058	673	661	12	789	3824
Limacodinae	Parasa	sandrae	Ingroup	Americas	Neotropic	USNM	USNMENT01918193	Costa Rica, Guanacaste, Estacion Cacao, 1150m, 10.92691, -85.46822, emgd: 10/03/2008, coll: 08/21/2008, food plant: Prunus annularis, Voucher: D.H.Janzen & W.Hallwachs. 08-SRNP-36524	Dry, pinned, mounted	28.1	65742434	1050432	18841	404.204	424589137	932	196	195	1	421	4669
Limacodinae	Parasa	schausi	Ingroup	Americas	Neotropic	ZSM	/	Peru, prov. Huanuco, Yuyapichis, ACP Panguana, 9 36"S / 74 56"W, May 2013, 220 m, leg. Hubert Thöny	Dry, pinned, mounted	33.1	48152000	764783	66795	852.503	651979835	1756	1875	1847	28	1155	2256
Limacodinae	Parasa	viridiplena	Ingroup	Americas	Neotropic	ZSM	/	Brazil, Espirito Santo, Dorf Tirol, Nov. 2003, leg. Martini	Dry, pinned, mounted	32.8	87534132	4211947	15757	278.752	1174089880	1196	1131	1106	25	1097	3058
Limacodinae	Parasa	viridogrisea	Ingroup	Americas	Neotropic	USNM	USNMENT01918196	Costa Rica, Voucher: D.H.Janzen & W.Hallwachs, DB: http://janzen.sas.upenn.edu Area de Conservación Guanacaste, 14-SRNP-104460	Dry, pinned, mounted	3.27	60452464	866154	16300	645.624	559209791	1283	995	982	13	1008	3283
Limacodinae	Parasa	wellesca	Ingroup	Americas	Neotropic	USNM	USNMENT01918201	Costa Rica, Voucher: D.H.Janzen & W.Hallwachs, DB: http://janzen.sas.upenn.edu Area de Conservación Guanacaste, 16-SRNP-104100	Dry, pinned, mounted	40	82209628	6621829	14899	159.068	1053319404	1093	1224	1204	20	1131	2931
Limacodinae	Parasa	inexpectata	Ingroup	Asia	West Asia	ZSM	/	Turkey, Prov. Tunceli, Munzue Daglari, 28km NE of Tunceli Munzur Vadisi Milli Park, 1080m, 30.vii.2005, leg. Tibor Csövári	Dry, pinned, mounted	3.85	104774720	978207	20251	887.587	868243453	1729	1556	1535	21	1102	2628
Limacodinae	Parasa	thamia	Ingroup	Afrotropics	West Palearctic	MNHN	/	Maroc, [?] Cherrat, i.8.1961, Ch. Rungs, Mekki	Dry, pinned, mounted	4.98	33331256	682456	39009	313.898	214221518	766	25	23	2	90	5171
Limacodinae	Parnia	reginula	Ingroup	Afrotropics	Madagascar	ANHRT	ANHRTUK00146904	Madagascar, 720m, Isalo NP., Analalava forest, Antanambao vill. Env., S22°35', E45°07', 16-19.i.2013, M. Tryzna leg., ANHRT:2018.4	Dry, pinned, mounted	36.6	96994690	413598	90160	1783.28	737560937	4345	3246	3184	62	1019	1021
Limacodinae	Parnia	valida	Ingroup	Afrotropics	Madagascar	ANHRT	ANHRTUK00145746	Madagascar, 816m, Zombitse NP (main entr.), Ambakintany forest, S22°53'11", E44°41'31", 24-27.i.2013, M. Tryzna leg., ANHRT:2018.4	Dry, pinned, mounted	2.9	20385384	1113009	14844	359.05	399625824	787	71	69	2	248	4967
Limacodinae	Polyphena	annae	Ingroup	Asia	East Asia and Indomalaya	ZSM	/	Thailand, Changwat Chiang Mai, Mt. Doi Phahompok, 16km NW of Fang, 2000m, 14.viii.1999, leg. T. Csõvári & L. Mikus	Dry, pinned, mounted	41.9	83980892	2225016	11492	394.706	878227680	866	255	249	6	501	4530
Limacodinae	Soteira	shaanxiensis	Ingroup	Asia	East Asia and Indomalaya	ZSM	/	China, Prov. Sichuan Qingch. Shan mts., 70km NW Chengdu, 20.-27.VI.10, 1500m, Leg. M. Murzin	Dry, pinned, mounted	53	111542004	837097	54611	1286.05	1076545340	3015	2975	2928	47	1109	1202
Chrysopolominae	Strigivenifera	venata	Outgroup	Afrotropics	Africa	ANHRT	/	Republic of Congo, 341m, Sangha Prov., Noubale-Ndoki National Park, Bomassa camp (secondary Forest), 02°12'36.9"N, 16°11'30.2"E, 10-16.x.2022, Derozier, V., Fouka B., Kirk-Spriggs, A., Takano, H., Leg, ANHRT.2022.14	Ethanol	31.7	73374848	289602	52294	2244.93	650135699	4797	3121	3060	61	968	1197
Limacodinae	Stroter	capillatus	Ingroup	Afrotropics	Africa	ANHRT	ANHRTUK00035283	Ivory Coast, 1171m, Mt. Tonkoui Peak, 07°27'15.2"N, 07°38'12.5"W, 9-16.iv.2016, Aristophanous, M., Moretto, P., leg. ANHRT:2017.17	Dry, pinned, mounted	49.9	69130566	1038933	29544	932.674	968985927	2126	2016	1986	30	1226	2044
Limacodinae	Stroter	comatus	Ingroup	Afrotropics	Africa	ANHRT	ANHRTUK00303693	Republic of Congo, 377m, Likouala Prov., Nouabale-Ndoki National Park, Makao camp (Secondary forest), 02°35'42.2"N, 17°10'08.3"E, 23-29.ix.2022, MV Light Trap, Dérozier, V., Fouka, B., Kirk-Spriggs, A., Takano, H. leg., ANHRT:2022.14	Dry, pinned, mounted	33	78128420	707468	28360	926.142	655215577	2025	2248	2210	38	1145	1893
Crothaeminae	Taeda	prasina	Outgroup	Afrotropics	Africa	ANHRT	ANHRTUK00197490	Zambia, 1300m, Nyangombe Falls (Miombo/Riverine forest mosaic), 11°48'25"S, 24°32'12"E, 17-23.xi.2019, Bashford, M., Miles, W., Mulvaney, L., Smith, R. leg. ANHRT:2019.25	Dry, pinned, mounted	32.7	81504586	543004	70509	1090.76	592288288	2048	2156	2099	57	1066	2064
Limacodinae	Talima	postica	Ingroup	Americas	Neotropic	ZSM	/	Brazil, Santa Catarina, S. Bento do Sul, Sierra Rio Natal, 850 m, Nov. 1998, leg. Hubner Thöny	Dry, pinned, mounted	34.9	115640136	1302756	16887	390.556	508798822	569	485	472	13	625	4176
Limacodinae	Thespea	albipuncta	Ingroup	Asia	East Asia and Indomalaya	ZSM	/	N. Vietnam, Mt. Fan-si-pan, W-Seite, Cha-pa (=Sapa), 2000m, 22.15°N, 103.45°E, primär. Nebelwald 5.vii.1994, leg. Brechlin & Schintlmeister	Dry, pinned, mounted	10.4	132773982	999613	17742	697.231	696960927	1352	991	978	13	1029	3266
Limacodinae	Thespea	bicolor	Ingroup	Asia	East Asia and Indomalaya	ZSM	/	Myanmar (Burma), 25 km E. Putao, env. Nan Sa Bon vill., 800 m, 6-9.V.1998, leg. Murzin & Sinjaev	Dry, pinned, mounted	18.2	135636144	1413375	33535	718.654	1015728292	1502	2583	2416	167	779	1924
Limacodinae	Thronia	badia	Ingroup	Asia	East Asia and Indomalaya	ZSM	/	N-Vietnam, 16-1800m, Mt. Fan-si-pan (West) Cha-pa (=Sapa), Sek.Wald/Kulturland, 22.20'N, 103.40'E, 10.VI.-6.VII.1994, Sinjaev & einh.Saml	Dry, pinned, mounted	3.05	33582994	1793918	21003	423.409	759560716	908	369	358	11	638	4279
Limacodinae	Thronia	xueshana	Ingroup	Asia	East Asia and Indomalaya	ZSM	/	China Prov. Yunnan, Dali Bai aut. Pref. Yunlong, 13 km N of Caojian, Fengshuining Mts, 2460 m, 10-23.VI.1999, leg. Dr. Ronald Brechlin	Dry, pinned, mounted	51	93513206	1119785	33063	905.63	1014110860	2235	2064	2026	38	1195	2027
Limacodinae	Ximacodes	affinis	Ingroup	Afrotropics	Madagascar	MNHN	/	Madagascar Centre, massif de l'Itremo, 1615m, 7/12-I-1973, P. Griveaud	Dry, pinned, mounted	18.8	15610908	417728	19608	264.385	110441167	667	1	1	0	19	5266
