## Supplementary material for "Long-distance dispersal drives global tropical distributions in a widespread moth lineage (Lepidoptera: Limacodidae)": Table S3

### Sheet: Concordance factors
Branch ID	Gene_psi1 (%)	Gene_psi2 (%)	Gene_psi3 (%)	Gene_psi4 (%)	No. of decisive gene trees	Site_psi1 (%)	Site_psi2 (%)	Site_psi3 (%)	Site_psi4 (%)	No. of decisive sites	Quartet_psi1 (%)	Quartet_psi2 (%)	Quartet_psi3 (%)	Quartet_psi4 (%)	Effective no. of gene trees
67	54.15	21.52	16.04	8.29	1459	42.48	31.24	26.27	0	224912	57.22	23.91	18.88	0	1459
68	64.41	4.27	3.91	27.4	281	22.83	43.05	34.12	0	250435	77.84	11.8	10.36	0	281
69	30.88	18.25	13.68	37.19	285	44.12	31.69	24.18	0	213355	46.46	28.43	25.11	0	285
70	66.83	3.03	2.73	27.41	2014	35.49	35.93	28.58	0	186402	82.32	9.15	8.53	0	2014
71	38.84	15.4	13.02	32.73	883	23.19	51.18	25.63	0	215968	53.82	25.02	21.16	0	883
72	51.48	5.92	4.02	38.58	845	21.57	61.91	16.52	0	250267	71.18	15.09	13.73	0	845
73	40.78	2.81	2.65	53.76	1888	36.64	34.03	29.33	0	169147	68.01	16.22	15.76	0	1888
74	32.35	3.3	3.2	61.15	2000	40.05	30.41	29.54	0	177358	61.9	20.16	17.95	0	2000
75	73.77	0.99	0.28	24.96	709	56.5	25.29	18.22	0	238640	84.91	7.92	7.16	0	709
76	76.23	7.77	7.61	8.4	631	22.6	46.92	30.48	0	304564	80.12	9.98	9.9	0	631
77	29.58	12.74	10.16	47.52	1978	30.61	37.02	32.37	0	200306	48.86	27.48	23.66	0	1978
78	59.65	2.14	1.33	36.89	1358	47.35	32.02	20.63	0	236314	79.64	11.41	8.95	0	1358
79	30.26	26.26	6.26	37.22	575	69.29	15.39	15.32	0	405855	45.29	41.45	13.26	0	575
80	23.94	21.83	5.63	48.59	142	43.7	31.68	24.62	0	455794	41.62	45.77	12.61	0	142
81	1.67	55	1.67	41.67	60	30.18	36.71	33.11	0	460331	6.77	84.81	8.42	0	60
82	75.19	4.84	4.07	15.89	516	17.99	67.8	14.21	0	391497	80.73	11.21	8.07	0	516
83	68.38	3.7	3.11	24.8	1863	40.37	33.61	26.02	0	203688	78.93	10.63	10.45	0	1863
84	90.17	3.59	1.86	4.38	753	52.28	27.53	20.19	0	257963	91.51	5.11	3.38	0	753
85	18.2	8.16	5.93	67.71	2022	34.82	33.95	31.22	0	167975	47.82	28.01	24.16	0	2022
86	75.07	0.23	0.11	24.59	1749	58.43	22.87	18.7	0	218232	89.24	5.48	5.28	0	1749
87	57.1	15.22	10.29	17.39	1564	26.91	46.59	26.49	0	245714	64.22	21.19	14.59	0	1564
88	62.13	16.17	4.73	16.96	1014	57.32	22.7	19.98	0	300559	66.04	25.46	8.5	0	1014
89	22.94	14.36	11.39	51.3	1957	29.82	46.75	23.44	0	208740	39.49	34.41	26.1	0	1957
90	78.77	0.46	0.17	20.59	1724	72.83	13.83	13.34	0	345758	91.72	4.15	4.14	0	1724
91	92.33	1.2	1	5.47	1500	66.3	17.51	16.19	0	401331	93.82	3.4	2.78	0	1500
92	34.79	28.38	24.83	12.01	1466	32.42	34.61	32.97	0	352116	37.58	33.35	29.07	0	1466
93	61.82	7.3	3.93	26.95	1959	32.98	36.42	30.59	0	200757	75.58	14.66	9.76	0	1959
94	72.34	0.81	0.44	26.41	1363	43.54	31.14	25.32	0	194837	90.31	5.2	4.49	0	1363
95	52.86	6.75	3.69	36.71	1275	23.48	55.89	20.62	0	243554	69.78	16.25	13.97	0	1275
96	20.09	19.98	9.48	50.45	886	19.54	60.05	20.41	0	267242	38.96	35.43	25.61	0	886
97	18.68	19.51	15.25	46.57	728	15.44	69.58	14.97	0	319320	35.24	34.33	30.43	0	728
98	66.22	1.96	1.69	30.14	1480	32.62	38.3	29.08	0	197109	82.96	8.81	8.23	0	1480
99	71.53	1.33	1.23	25.91	1953	45.16	28.08	26.76	0	191069	84.14	7.98	7.88	0	1953
100	69.38	6.05	5.27	19.31	1538	50.51	25.16	24.33	0	243827	77.76	11.98	10.26	0	1538
101	44.3	22.59	17.53	15.58	1027	39.26	32.94	27.81	0	317684	50.52	27.43	22.05	0	1027
102	84.51	2.82	0	12.68	71	35.21	45.09	19.7	0	403284	86.94	8.17	4.89	0	71
103	28.92	24.1	14.46	32.53	83	45.27	34.87	19.85	0	403337	45.64	31.04	23.33	0	83
104	76.67	10	0	13.33	30	21.68	54.68	23.64	0	480318	78.17	12.35	9.47	0	30
105	85.66	2.44	1.93	9.97	1555	37.06	38.03	24.92	0	229746	88.78	6.06	5.16	0	1555
106	59.25	4.56	3.81	32.39	1865	36.72	34.01	29.26	0	182663	74.65	13.17	12.18	0	1865
107	28.24	15.74	12.89	43.13	1753	31.58	38.86	29.57	0	191306	45.29	27.66	27.05	0	1753
108	27.93	11.7	10.89	49.48	1726	34.3	37.3	28.4	0	199209	47.6	27.25	25.16	0	1726
109	50.54	7.07	6.61	35.78	1104	54.67	23.67	21.65	0	265064	62.09	20.11	17.8	0	1104
110	59.25	5.35	4.84	30.56	1551	32.65	35.59	31.76	0	220558	71.55	14.61	13.84	0	1551
111	86.34	3.73	2.37	7.56	1098	38.79	37.06	24.15	0	256587	89.57	5.87	4.56	0	1098
112	59.51	4.15	3.97	32.37	1109	62.54	19.1	18.36	0	275807	71.65	14.44	13.91	0	1109
113	60.82	4.09	3.35	31.75	1345	37.84	35.79	26.37	0	186394	76.6	12.09	11.31	0	1345
114	24.94	18.63	17.77	38.66	1283	24.31	48.85	26.84	0	222067	38.81	33.55	27.64	0	1283
115	31.8	19.75	13.43	35.02	1519	27.76	48.5	23.74	0	214199	46.97	29.02	24.01	0	1519
116	75.2	2.67	2.04	20.09	637	18.03	67.08	14.88	0	314172	85.3	8.54	6.17	0	637
117	55.22	8.96	5.97	29.85	134	9.65	80.71	9.64	0	475352	71.02	15.77	13.21	0	134
118	31.2	20.4	17.2	31.2	250	25.84	45.11	29.05	0	225723	42.41	33.35	24.23	0	250
119	69.05	11.96	11.71	7.29	1606	49.57	25.91	24.52	0	204821	71.9	14.34	13.77	0	1606
120	79.31	0.24	0.12	20.33	1677	56.81	22.35	20.84	0	217849	90.81	4.69	4.5	0	1677
121	64.74	7.21	6.05	22.01	1554	29.68	36.7	33.62	0	243642	74.64	12.83	12.54	0	1554
122	37.21	20.35	19.26	23.18	1376	41.45	31.06	27.5	0	255120	45.8	27.32	26.88	0	1376
123	27.27	19.87	17.76	35.1	473	31.66	47.69	20.65	0	344246	38.89	32.67	28.44	0	473
124	43.43	16.04	13.81	26.73	449	61.39	20.62	17.99	0	329934	50.68	24.7	24.62	0	449
125	82.23	0.58	0.52	16.67	1908	44.38	31.51	24.11	0	200161	92.03	4.08	3.89	0	1908
126	60.14	14.27	13.29	12.3	1829	33.15	38.62	28.23	0	192787	65.76	17.38	16.86	0	1829
127	87.08	2.23	2.23	8.47	1393	33.31	45.87	20.82	0	232015	90.84	4.7	4.46	0	1393
128	90.87	3.55	3.04	2.54	1380	37.81	31.89	30.31	0	198952	92.1	4.08	3.82	0	1380
129	92.69	1.37	1.19	4.75	1094	57.72	22.69	19.6	0	252354	94.45	3	2.55	0	1094
