## Supplementary material for "Long-distance dispersal drives global tropical distributions in a widespread moth lineage (Lepidoptera: Limacodidae)": Table S4

### Sheet: Concordance factors
Branch ID	Gene_psi1 (%)	Gene_psi2 (%)	Gene_psi3 (%)	Gene_psi4 (%)	No. of decisive gene trees	Site_psi1 (%)	Site_psi2 (%)	Site_psi3 (%)	Site_psi4 (%)	No. of decisive sites	Quartet_psi1 (%)	Quartet_psi2 (%)	Quartet_psi3 (%)	Quartet_psi4 (%)	Effective no. of gene trees
68	53.94	21.38	16.18	8.5	1459	42.49	31.35	26.16	0	224463	57.27	23.82	18.91	0	1459
69	63.7	4.63	3.91	27.76	281	22.77	43	34.23	0	250113	77.19	12.08	10.73	0	281
70	30.18	18.95	14.04	36.84	285	44.16	31.74	24.09	0	212855	46.22	28.72	25.06	0	285
71	66.83	3.03	2.68	27.46	2014	35.45	36.06	28.49	0	186780	81.96	9.32	8.72	0	2014
72	38.62	15.52	13.59	32.28	883	23.09	51.14	25.77	0	215992	53.25	24.99	21.76	0	883
73	51.6	5.92	4.38	38.11	845	21.58	61.97	16.45	0	249679	71.06	15.06	13.89	0	845
74	40.73	2.81	2.6	53.87	1888	36.66	34.04	29.3	0	169111	68.43	15.96	15.61	0	1888
75	32.4	3.3	3.15	61.15	2000	40	30.36	29.63	0	176914	61.92	19.92	18.16	0	2000
76	29.63	12.89	10.11	47.37	1978	30.58	36.97	32.45	0	201252	48.9	27.47	23.63	0	1978
77	59.94	2.14	1.47	36.45	1358	47.28	32.02	20.7	0	236250	79.51	11.35	9.14	0	1358
78	30.09	26.78	6.09	37.04	575	69.33	15.35	15.32	0	405996	45.05	41.88	13.07	0	575
79	24.65	22.54	4.93	47.89	142	43.74	31.61	24.65	0	455639	41.27	46.2	12.52	0	142
80	1.67	53.33	1.67	43.33	60	30.1	36.79	33.11	0	460080	6.97	84.87	8.16	0	60
81	75	4.84	4.26	15.89	516	17.92	67.78	14.3	0	391862	80.35	11.26	8.39	0	516
82	68.38	3.81	3.17	24.64	1863	40.27	33.7	26.03	0	203490	78.73	10.94	10.33	0	1863
83	90.04	3.45	1.86	4.65	753	52.31	27.53	20.16	0	257727	91.41	5.25	3.34	0	753
84	73.77	0.85	0.28	25.11	709	56.46	25.2	18.34	0	238391	85.26	7.63	7.1	0	709
85	76.07	7.92	7.92	8.08	631	22.57	47.01	30.43	0	304296	80.21	9.97	9.82	0	631
86	18.4	8.21	5.84	67.56	2022	34.89	33.83	31.28	0	167931	47.83	28.14	24.03	0	2022
87	75.19	0.17	0.11	24.53	1749	58.52	22.8	18.67	0	218140	89.27	5.51	5.22	0	1749
88	57.03	15.22	10.55	17.2	1564	26.92	46.57	26.52	0	246139	63.98	21.33	14.69	0	1564
89	62.33	15.78	4.83	17.06	1014	57.37	22.67	19.96	0	300908	66	25.3	8.7	0	1014
90	22.89	14.36	11.34	51.41	1957	29.93	46.67	23.4	0	208767	39.63	34.34	26.03	0	1957
91	78.89	0.46	0.17	20.48	1724	72.91	13.8	13.29	0	345708	91.78	4.21	4.01	0	1724
92	92.4	1.27	1	5.33	1500	66.28	17.53	16.19	0	401067	93.79	3.32	2.89	0	1500
93	34.65	28.31	25.1	11.94	1466	32.55	34.56	32.9	0	352250	37.27	33.39	29.34	0	1466
94	61.72	7.35	3.88	27.05	1959	33.01	36.42	30.57	0	201189	75.51	14.81	9.68	0	1959
95	28.57	0	0	71.43	14	38.13	33.72	28.16	0	195912	60.7	20.67	18.63	0	14
96	11.11	11.11	0	77.78	9	13.61	73.06	13.32	0	361509	50.4	29.61	19.99	0	9
97	52.71	6.75	3.69	36.86	1275	23.43	55.89	20.69	0	243852	69.73	16.34	13.93	0	1275
98	19.86	20.32	9.82	50	886	19.48	60.09	20.43	0	267387	38.67	36.13	25.21	0	886
99	18.13	19.09	15.11	47.66	728	15.49	69.51	15	0	319696	34.38	35.1	30.52	0	728
100	66.35	1.96	1.62	30.07	1480	32.69	38.26	29.04	0	197224	82.7	9	8.29	0	1480
101	71.58	1.33	1.18	25.91	1953	45.1	28.1	26.81	0	190834	84.03	8.14	7.83	0	1953
102	69.38	6.11	5.33	19.18	1538	50.57	25.13	24.31	0	243862	77.91	11.84	10.25	0	1538
103	44.5	22.1	17.33	16.07	1027	39.3	32.93	27.77	0	317296	50.95	27.23	21.82	0	1027
104	84.51	2.82	0	12.68	71	35.18	45.09	19.73	0	403911	86.94	8.21	4.85	0	71
105	28.92	24.1	14.46	32.53	83	45.31	34.8	19.9	0	403038	43.76	32.17	24.07	0	83
106	76.67	10	0	13.33	30	21.67	54.68	23.65	0	479992	78.11	11.95	9.94	0	30
107	85.4	2.64	1.93	10.03	1555	37.12	37.92	24.96	0	229651	88.54	6.18	5.29	0	1555
108	59.52	4.61	3.59	32.28	1865	36.7	34.18	29.12	0	182487	74.67	13.12	12.21	0	1865
109	28.18	15.52	13.12	43.18	1753	31.55	38.75	29.71	0	191336	45.29	27.53	27.18	0	1753
110	27.81	11.47	11.18	49.54	1726	34.23	37.38	28.39	0	198818	47.59	27.44	24.97	0	1726
111	50.36	6.79	6.52	36.32	1104	54.71	23.64	21.65	0	265184	62.06	19.81	18.13	0	1104
112	58.93	5.42	4.9	30.75	1551	32.62	35.61	31.78	0	220982	71.34	14.84	13.82	0	1551
113	86.52	3.73	2.19	7.56	1098	38.9	36.94	24.16	0	256699	89.44	6.07	4.5	0	1098
114	59.24	4.24	4.06	32.46	1109	62.51	19.07	18.42	0	275531	71.22	14.79	13.98	0	1109
115	60.89	4.09	3.2	31.82	1345	37.96	35.74	26.3	0	186202	76.53	12.14	11.34	0	1345
116	25.18	18.55	17.54	38.74	1283	24.4	48.74	26.86	0	222134	39.04	33.24	27.72	0	1283
117	31.99	20.01	13.56	34.43	1519	27.73	48.5	23.76	0	213893	46.84	29.18	23.98	0	1519
118	74.88	2.67	2.04	20.41	637	18.06	67.05	14.89	0	314095	85.09	8.56	6.35	0	637
119	55.22	7.46	5.97	31.34	134	9.62	80.7	9.68	0	476102	71.49	15.22	13.29	0	134
120	31.2	20.4	18	30.4	250	25.63	45.16	29.2	0	225586	41.35	33.32	25.33	0	250
121	68.8	12.33	11.58	7.29	1606	49.49	25.95	24.55	0	204585	71.72	14.16	14.12	0	1606
122	79.13	0.24	0.12	20.51	1677	56.81	22.36	20.83	0	218085	91.01	4.6	4.4	0	1677
123	64.29	6.89	6.37	22.46	1554	29.75	36.61	33.65	0	243006	74.54	12.91	12.55	0	1554
124	36.92	20.49	18.9	23.69	1376	41.4	31.16	27.43	0	255432	45.69	27.22	27.09	0	1376
125	26.85	19.45	17.34	36.36	473	31.61	47.75	20.64	0	344739	39.13	32.41	28.46	0	473
126	43.43	16.48	13.59	26.5	449	61.37	20.62	18.01	0	329688	50.49	24.92	24.59	0	449
127	82.44	0.63	0.47	16.46	1908	44.42	31.42	24.16	0	199598	92.11	4.07	3.81	0	1908
128	60.47	14.16	13.34	12.03	1829	33.32	38.6	28.08	0	192488	65.88	17.08	17.05	0	1829
129	87.37	2.3	2.15	8.18	1393	33.23	45.84	20.93	0	231976	90.8	4.75	4.45	0	1393
130	90.94	3.48	3.04	2.54	1380	37.91	31.89	30.2	0	198687	92.21	3.94	3.85	0	1380
131	92.5	1.37	1.19	4.94	1094	57.73	22.77	19.5	0	252413	94.22	3.11	2.67	0	1094
