## Supplementary material for "Long-distance dispersal drives global tropical distributions in a widespread moth lineage (Lepidoptera: Limacodidae)": Table S5

### Sheet: Sheet2
0-2.6MY	A	B	C	D	E	F	G	H
A	1	0.75	0.25	0.25	1e-06	1e-06	1e-06	0.75			A	Nearctic
B	0.75	1	0.25	0.25	1e-06	1e-06	1e-06	0.25			B	Neotropics
C	0.25	0.25	1	0.5	0.25	0.5	0.5	0.25			C	West Palearctic
D	0.25	0.25	0.5	1	0.5	0.75	0.5	0.25			D	Africa
E	1e-06	1e-06	0.25	0.5	1	0.5	0.25	0.25			E	Madagascar
F	1e-06	1e-06	0.5	0.75	0.5	1	0.5	0.5			F	Arabia
G	1e-06	1e-06	0.5	0.5	0.25	0.5	1	0.75			G	West Asia
H	0.75	0.25	0.25	0.25	0.25	0.5	0.75	1			H	East Asia and Indomalaya
2.6-5MY	A	B	C	D	E	F	G	H
A	1	0.75	0.25	0.25	1e-06	1e-06	1e-06	0.25			1	Same area
B	0.75	1	0.25	0.25	1e-06	1e-06	1e-06	0.25			0.75	Adjacent area
C	0.25	0.25	1	0.5	0.25	0.5	0.5	0.25			0.5	Close but non adjacent
D	0.25	0.25	0.5	1	0.5	0.75	0.5	0.25			0.25	Long distance dispersal
E	1e-06	1e-06	0.25	0.5	1	0.5	0.25	0.25			1e-06	Impossible/at least two areas apart
F	1e-06	1e-06	0.5	0.75	0.5	1	0.5	0.5
G	1e-06	1e-06	0.5	0.5	0.25	0.5	1	0.75
H	0.25	0.25	0.25	0.25	0.25	0.5	0.75	1
5-14MY	A	B	C	D	E	F	G	H
A	1	0.5	0.25	0.25	1e-06	1e-06	1e-06	0.25
B	0.5	1	0.25	0.25	1e-06	1e-06	1e-06	0.25
C	0.25	0.25	1	0.5	0.25	0.5	0.5	0.25
D	0.25	0.25	0.5	1	0.5	0.75	0.5	0.25
E	1e-06	1e-06	0.25	0.5	1	0.5	0.25	0.25
F	1e-06	1e-06	0.5	0.75	0.5	1	0.5	0.5
G	1e-06	1e-06	0.5	0.5	0.25	0.5	1	0.75
H	0.25	0.25	0.25	0.25	0.25	0.5	0.75	1
14-24.44MY	A	B	C	D	E	F	G	H
A	1	0.5	0.25	0.25	1e-06	1e-06	1e-06	0.25
B	0.5	1	0.25	0.25	1e-06	1e-06	1e-06	0.25
C	0.25	0.25	1	0.5	0.25	0.5	0.5	1e-06
D	0.25	0.25	0.5	1	0.5	0.75	0.5	0.25
E	1e-06	1e-06	0.25	0.5	1	0.5	0.25	0.25
F	1e-06	1e-06	0.5	0.75	0.5	1	0.5	0.5
G	1e-06	1e-06	0.5	0.5	0.25	0.5	1	0.5
H	0.25	0.25	1e-06	0.25	0.25	0.5	0.5	1
24.44-82MY	A	B	C	D	E	F	G	H
A	1	0.5	0.25	0.25	1e-06	1e-06	1e-06	0.25
B	0.5	1	0.5	0.5	0.25	0.5	1e-06	1e-06
C	0.25	0.5	1	0.5	0.25	0.5	0.25	1e-06
D	0.25	0.25	0.5	1	0.5	0.75	0.25	0.25
E	1e-06	1e-06	0.25	0.5	1	0.5	1e-06	0.5
F	1e-06	1e-06	0.5	0.75	0.5	1	0.5	0.25
G	1e-06	1e-06	0.25	0.25	1e-06	0.5	1	0.5
H	0.25	0.25	1e-06	0.25	0.5	0.25	0.5	1
