## Supplementary material for "Long-distance dispersal drives global tropical distributions in a widespread moth lineage (Lepidoptera: Limacodidae)": Table S6

### Sheet: Sheet1
Unconstrained	Model	LogLik	Parameters	d	e	j	AIC	AICc	ΔAICc	AIC_wt
	DEC	-76.8	2	0.0013	0.001	0	157.61	157.8	0.19	3.7e-09
	DEC+J	-57.18	3	1e-12	1e-12	0.014	120.35	120.73	0.38	0.46
	DIVALIKE	-75.04	2	0.0016	0.0009	0	154.07	154.26	0.19	2.2e-08
	DIVALIKE+J	-57.68	3	1e-12	1e-12	0.015	121.36	121.74	0.38	0.28
	BAYAREALIKE	-103.07	2	0.0015	0.018	0	210.14	210.33	0.19	1.5e-20
	BAYAREALIKE+J	-57.71	3	1e-07	1e-07	0.015	121.41	121.8	0.39	0.27
Time stratified	DEC	-74.37	2	0.0036	0.0006	0	152.73	152.93	0.2	8.1e-10
	DEC+J	-53.14	3	1e-12	1e-12	0.045	112.28	112.67	0.39	0.49
	DIVALIKE	-71.98	2	0.0047	0.0009	0	147.96	148.15	0.19	8.8e-09
	DIVALIKE+J	-53.78	3	1e-12	1e-12	0.045	113.56	113.95	0.39	0.26
	BAYAREALIKE	-101.17	2	0.0045	0.018	0	206.34	206.53	0.19	1.9e-21
	BAYAREALIKE+J	-53.82	3	1e-07	1e-07	0.044	113.64	114.03	0.39	0.25
